# Exploring the tumor micro-environment in ovarian cancer histotypes and tumor sites

**DOI:** 10.1101/2023.10.07.561344

**Authors:** Bingqing Xie, Susan Olalekan, Rebecca Back, Naa Asheley Ashitey, Heather Eckart, Anindita Basu

## Abstract

Ovarian cancer is a highly heterogeneous disease consisting of at least five different histological subtypes with varying clinical features, cells of origin, molecular composition, risk factors, and treatments. While most single-cell studies have focused on High grade serous ovarian cancer, a comprehensive landscape of the constituent cell types and their interactions within the tumor microenvironment are yet to be established in the different ovarian cancer histotypes. Further characterization of tumor progression, metastasis, and various histotypes are also needed to connect molecular signatures to pathological grading for personalized diagnosis and tailored treatment. In this study, we leveraged high-resolution single-cell RNA sequencing technology to elucidate the cellular compositions on 21 solid tumor samples collected from 12 patients with six ovarian cancer histotypes and both primary (ovaries) and metastatic (omentum, rectum) sites. The diverse collection allowed us to deconstruct the histotypes and tumor site-specific expression patterns of cells in the tumor and identify key marker genes and ligand-receptor pairs that are active in the ovarian tumor microenvironment. Our findings can be used in improving precision disease stratification and optimizing treatment options.
