## Supplemental Table 1 for "Exploring the tumor micro-environment in ovarian cancer histotypes and tumor sites"

### Sheet: Table S1A
Table S1A. Selected significant markers for epithelial sub-populations
	p_val	avg_log2FC	pct.1	pct.2	p_val_adj	cluster	gene
S100A6	3.53e-238	0.81	0.94	0.722	1.37e-233	0	S100A6
LGALS3	2.59e-232	0.8	0.679	0.347	1e-227	0	LGALS3
KRT19	1.98e-229	0.96	0.681	0.36	7.69e-225	0	KRT19
S100A11	1.01e-224	0.66	0.709	0.36	3.92e-220	0	S100A11
PERP	5.81e-208	0.66	0.539	0.233	2.26e-203	0	PERP
EPCAM	8.97e-208	0.69	0.823	0.53	3.48e-203	0	EPCAM
KRT18	9.87e-172	0.66	0.747	0.435	3.83e-167	0	KRT18
KRT7	8.52e-159	0.77	0.633	0.357	3.3e-154	0	KRT7
IFITM3	2e-133	0.38	0.876	0.603	7.77e-129	0	IFITM3
KRT17	3.36e-71	0.69	0.237	0.11	1.31e-66	0	KRT17
RPLP1	0	0.84	0.982	0.896	0	1	RPLP1
RPS6	0	0.81	0.988	0.906	0	1	RPS6
HLA-DPA1	3.91e-70	1.07	0.271	0.148	1.52e-65	1	HLA-DPA1
HLA-DRA	2.4e-69	1.22	0.33	0.204	9.3e-65	1	HLA-DRA
HLA-DPB1	1.92e-66	1.05	0.259	0.142	7.45e-62	1	HLA-DPB1
HLA-DRB1	8.9e-43	0.96	0.288	0.19	3.46e-38	1	HLA-DRB1
KIAA1217.2	6.25e-227	1.37	0.701	0.522	2.43e-222	2	KIAA1217
MAML2.1	1.48e-213	1.34	0.578	0.34	5.74e-209	2	MAML2
MECOM.2	7.53e-213	1.35	0.716	0.548	2.92e-208	2	MECOM
WT1.1	5.22e-18	0.58	0.266	0.209	2.03e-13	2	WT1
IFIT1.3	0	2.46	0.779	0.132	0	3	IFIT1
IFIT2.2	0	2.88	0.593	0.085	0	3	IFIT2
IFIT3.3	0	2.82	0.806	0.139	0	3	IFIT3
ISG15.2	9.19e-243	2.5	0.939	0.384	3.57e-238	3	ISG15
LIPA.3	2.08e-197	2.91	0.673	0.194	8.05e-193	3	LIPA
IFITM1.1	1.33e-103	1.52	0.519	0.164	5.17e-99	3	IFITM1
IFITM3.3	1.7e-60	0.94	0.918	0.697	6.61e-56	3	IFITM3
IFITM2.1	1.51e-20	0.6	0.583	0.396	5.85e-16	3	IFITM2
S100A11.2	5.14e-11	0.36	0.628	0.487	2e-06	3	S100A11
S100A6.2	1.25e-09	0.39	0.908	0.8	4.83e-05	3	S100A6

### Sheet: Table S1B
Table S1B. Selected significant enriched pathways for epithelial sub-population 2.
Source	ID	Name	p-value	q-value Bonferroni	q-value FDR B&H	q-value FDR B&Y	Hit Count in Query List	Hit Count in Genome
BioSystems: REACTOME	1269443	Signaling by NGF	2.02e-12	6.02e-09	3.01e-09	2.58e-08	73	483
PantherDB	P00047	PDGF signaling pathway	4.39e-09	1.31e-05	1.87e-06	1.61e-05	28	127
PantherDB	P00018	EGF receptor signaling pathway	1.87e-08	5.59e-05	5.08e-06	4.36e-05	25	111
MSigDB C2 BIOCARTA (v7.3)	M39338	Angiopoietin Like Protein 8 Regulatory Pathway	4.48e-08	0.000134	9.29e-06	7.97e-05	27	132
MSigDB C2 BIOCARTA (v7.3)	M186	PDGFR-beta signaling pathway	5.33e-06	0.0159	0.000267	0.00229	23	129

### Sheet: Table S1C
Table S1C. Selected significant markers for ESC subpopulations
	p_val	avg_log2FC	pct.1	pct.2	p_val_adj	cluster	gene
RGS1	8.39e-85	1.90755	0.612	0.18	3.25e-80	0	RGS1
CD3D	3e-32	1.17496	0.262	0.068	1.17e-27	0	CD3D
CD3G	7.62e-20	0.820283	0.195	0.059	2.96e-15	0	CD3G
CD3E	1.38e-13	0.549825	0.133	0.041	5.36e-09	0	CD3E
CCNB1.1	2.66e-93	1.5684	0.671	0.224	1.03e-88	1	CCNB1
CCNB2.1	4.25e-31	0.746344	0.452	0.197	1.65e-26	1	CCNB2
TUBB4B.1	1.93e-22	0.645282	0.628	0.409	7.49e-18	1	TUBB4B
CKAP5	1.41e-17	0.477775	0.529	0.321	5.48e-13	1	CKAP5
CCNA2	6.74e-17	0.323967	0.426	0.225	2.61e-12	1	CCNA2
CD59.1	4.54e-15	0.395413	0.435	0.248	1.76e-10	1	CD59
CDK1	6.26e-13	0.43214	0.557	0.385	2.43e-08	1	CDK1
DCTN3	9.22e-13	0.305908	0.416	0.245	3.58e-08	1	DCTN3

### Sheet: Table S1D
Table S1D. Selected significant enriched pathways for ESC sub-population 1.
Table Name	Feature ID	Name	Data Source	In Query	In Test Set	Genes	P Value	Bayes
GO Biological Process	GO:0010389	regulation of G2/M transition of mitotic cell cycle	UniProt-GOA	15	82	AURKA CDK1 CENPF CEP70 CKAP5 DCTN3 DYNLL1 HMMR KIF14 NDE1 NEK2 PLK1 TPX2 TUBA1A TUBB4B	2.03e-15	28.559
GO Biological Process	GO:0000086	G2/M transition of mitotic cell cycle	UniProt-GOA	16	121	AURKA CALM2 CCNA2 CCNB1 CCNB2 CDC25B CDK1 CEP70 CKAP5 DCTN3 DYNLL1 NDE1 NEK2 PLK1 TUBA1A TUBB4B	4.75e-14	25.427
GO Biological Process	GO:0000278	mitotic cell cycle	UniProt-GOA	13	98	AURKA CDC16 CDC25B CENPE CENPF CENPW DCTN3 KIF2C NEK2 PBK PLK1 RAN TPX2	1.15e-11	19.935
GO Biological Process	GO:0051726	regulation of cell cycle	UniProt-GOA	8	104	CCNA2 CCNB1 CCNB2 CCNG2 CENPF ITGB1 PLK1 PRR11	7.77e-06	6.561
GO Biological Process	GO:0006977	DNA damage response, signal transduction by p53 class mediator resulting in cell cycle arrest	UniProt-GOA	5	56	AURKA CCNB1 CDK1 GTSE1 SOX4	0.000206	3.261
Pathways	R-HSA-1640170	Cell Cycle	REACTOME	56	641	AURKA BANF1 BIRC5 BUB1 BUB3 CCNA2 CCNB1 CCNB2 CDC16 CDC20 CDC25B CDCA8 CDK1 CENPA CENPE CENPF CENPW CEP70 CKAP5 CKS1B DBF4 DCTN3 DYNLL1 GTSE1 H2AFV HIST1H2AC HJURP HMMR INCENP KIF18A KIF20A KIF23 KIF2C KNL1 LMNA MZT1 NCAPD2 NDE1 NEK2 NUF2 PLK1 PSMA4 PTTG1 RAD21 RUVBL2 SGO2 SMC4 SPDL1 TOP2A TPX2 TUBA1A TUBA1C TUBB4B TUBB6 UBE2C YWHAZ	1.13e-37	79.842
Pathways	R-HSA-69278	Cell Cycle, Mitotic	REACTOME	52	536	AURKA BANF1 BIRC5 BUB1 BUB3 CCNA2 CCNB1 CCNB2 CDC16 CDC20 CDC25B CDCA8 CDK1 CENPA CENPE CENPF CEP70 CKAP5 CKS1B DBF4 DCTN3 DYNLL1 GTSE1 H2AFV HIST1H2AC HMMR INCENP KIF18A KIF20A KIF23 KIF2C KNL1 LMNA MZT1 NCAPD2 NDE1 NEK2 NUF2 PLK1 PSMA4 PTTG1 RAD21 SGO2 SMC4 SPDL1 TOP2A TPX2 TUBA1A TUBA1C TUBB4B TUBB6 UBE2C	3.58e-37	78.683
Pathways	R-HSA-69620	Cell Cycle Checkpoints	REACTOME	29	293	BIRC5 BUB1 BUB3 CCNA2 CCNB1 CCNB2 CDC16 CDC20 CDCA8 CDK1 CENPA CENPE CENPF CKAP5 DBF4 DYNLL1 GTSE1 INCENP KIF18A KIF2C KNL1 NDE1 NUF2 PLK1 PSMA4 SGO2 SPDL1 UBE2C YWHAZ	5.24e-21	41.468
Pathways	R-HSA-69275	G2/M Transition	REACTOME	23	194	AURKA CCNA2 CCNB1 CCNB2 CDC25B CDK1 CENPF CEP70 CKAP5 DCTN3 DYNLL1 GTSE1 HMMR MZT1 NDE1 NEK2 PLK1 PSMA4 TPX2 TUBA1A TUBA1C TUBB4B TUBB6	1.3e-18	35.943
Pathways	R-HSA-453274	Mitotic G2-G2/M phases	REACTOME	23	196	AURKA CCNA2 CCNB1 CCNB2 CDC25B CDK1 CENPF CEP70 CKAP5 DCTN3 DYNLL1 GTSE1 HMMR MZT1 NDE1 NEK2 PLK1 PSMA4 TPX2 TUBA1A TUBA1C TUBB4B TUBB6	1.64e-18	35.71
Pathways	WP179_r97174	Cell Cycle	WIKIPATHWAYS	15	122	BUB1 BUB3 CCNA2 CCNB1 CCNB2 CDC16 CDC20 CDC25B CDK1 DBF4 PLK1 PTTG1 RAD21 TTK YWHAZ	8.96e-13	22.495
Pathways	hsa04110	Cell cycle - Homo sapiens (human)	KEGG	15	124	BUB1 BUB3 CCNA2 CCNB1 CCNB2 CDC16 CDC20 CDC25B CDK1 DBF4 PLK1 PTTG1 RAD21 TTK YWHAZ	1.14e-12	22.254
Pathways	R-HSA-2565942	Regulation of PLK1 Activity at G2/M Transition	REACTOME	13	88	AURKA CCNB1 CCNB2 CDK1 CEP70 CKAP5 DCTN3 DYNLL1 NDE1 NEK2 PLK1 TUBA1A TUBB4B	2.8e-12	21.342
Pathways	R-HSA-453276	Regulation of mitotic cell cycle	REACTOME	12	86	AURKA BUB3 CCNA2 CCNB1 CDC16 CDC20 CDK1 NEK2 PLK1 PSMA4 PTTG1 UBE2C	3.96e-11	18.698
Pathways	R-HSA-174143	APC/C-mediated degradation of cell cycle proteins	REACTOME	12	86	AURKA BUB3 CCNA2 CCNB1 CDC16 CDC20 CDK1 NEK2 PLK1 PSMA4 PTTG1 UBE2C	3.96e-11	18.698
Pathways	R-HSA-8852276	The role of GTSE1 in G2/M progression after G2 checkpoint	REACTOME	10	75	CCNB1 CCNB2 CDK1 GTSE1 PLK1 PSMA4 TUBA1A TUBA1C TUBB4B TUBB6	2.76e-09	14.457
Pathways	R-HSA-69273	Cyclin A/B1/B2 associated events during G2/M transition	REACTOME	6	25	CCNA2 CCNB1 CCNB2 CDC25B CDK1 PLK1	1.16e-07	10.691
Pathways	R-HSA-179419	APC:Cdc20 mediated degradation of cell cycle proteins prior to satisfation of the cell cycle checkpoint	REACTOME	8	73	BUB3 CCNA2 CDC16 CDC20 CDK1 NEK2 PSMA4 UBE2C	5.24e-07	9.224
Pathways	R-HSA-69478	G2/M DNA replication checkpoint	REACTOME	3	5	CCNB1 CCNB2 CDK1	8.79e-06	6.338
Pathways	h_g2Pathway	Cell Cycle	BIOCARTA	4	24	CCNB1 CDC25B CDK1 PLK1	7.76e-05	4.194
Pathways	h_ptc1Pathway	Sonic Hedgehog (SHH) Receptor Ptc1 Regulates cell cycle	BIOCARTA	3	11	CCNB1 CDC25B CDK1	0.000139	3.592
