## Supplemental Table 2 for "Exploring the tumor micro-environment in ovarian cancer histotypes and tumor sites"

### Sheet: Table S2A
Table S2A. Selected cluster markers for fibroblast sub-populations
	p_val	avg_log2FC	pct.1	pct.2	p_val_adj	cluster
MMP11	5.53e-120	2.22	0.365	0.093	2.14e-115	0
ACTA2	3.38e-84	1.04	0.646	0.365	1.31e-79	0
MYL9	1.09e-69	0.74	0.673	0.411	4.24e-65	0
FAP	1.21e-69	0.78	0.573	0.311	4.71e-65	0
THY1	4.62e-46	0.59	0.551	0.328	1.79e-41	0
IFI27	1.01e-42	0.8	0.559	0.368	3.91e-38	0
IFI6	5.9e-25	0.61	0.628	0.479	2.29e-20	0
MMP2	2.19e-21	0.33	0.549	0.388	8.51e-17	0
IL6	3.01e-135	1.7	0.418	0.094	1.17e-130	2
NFKBIA	1.65e-128	1.33	0.809	0.448	6.4e-124	2
CCL2	1.55e-116	1.72	0.54	0.187	6.02e-112	2
IER3	2.28e-105	1.05	0.633	0.256	8.84e-101	2
NFKBIZ	7.3e-101	1.04	0.718	0.357	2.83e-96	2
SGK1	2.29e-86	1.01	0.603	0.269	8.88e-82	2
NFKB1	1.7e-60	0.74	0.421	0.166	6.59e-56	2
PDPN	2.12e-56	0.61	0.534	0.255	8.22e-52	2
FGF7	1.83e-50	0.79	0.454	0.215	7.1e-46	2
VEGFA	7.9e-24	0.34	0.301	0.153	3.07e-19	2
IGFBP4	3.76e-18	0.28	0.559	0.371	1.46e-13	2
SERPINE2	9.34e-09	0.5	0.292	0.199	0.000362	2
S100A4	1.32e-32	0.9	0.453	0.197	5.13e-28	4
FGF71	5.02e-27	1.18	0.473	0.246	1.95e-22	4
TGFBR3	2.09e-22	0.83	0.28	0.11	8.1e-18	4
IGFBP41	1.72e-20	0.82	0.586	0.394	6.69e-16	4
APOLD1	2.03e-114	0.406509	0.972	0.929	2.67e-111	4
MCAM	3.6e-95	0.292214	0.989	0.941	4.72e-92	4
PLXND1	1.76e-92	0.34391	0.929	0.796	2.31e-89	4
IFIT3	1.39e-80	2.56	0.755	0.141	5.41e-76	5
IFIT2	1.87e-54	2.23	0.425	0.058	7.26e-50	5
IFIT1	3.98e-43	2.05	0.528	0.114	1.54e-38	5
IFIH1	2.96e-36	1.93	0.491	0.114	1.15e-31	5
IFI44L	8.11e-31	1.64	0.642	0.216	3.15e-26	5
IFI61	1.18e-25	1.7	0.84	0.517	4.57e-21	5
IFI44	5.68e-25	1.53	0.519	0.167	2.2e-20	5
IFI271	6.7e-10	1.2	0.66	0.42	2.6e-05	5
CCL21	0.00102	0.73	0.377	0.254	1	5

### Sheet: Table S2B
Table S2B. Selected enriched pathways for fibroblast sub-populations
featureId	featureName	pValue	FDR.adjusted.pValue	Bayes Factor	inQuery	inSearch	cluster
integrin1_pathway	Beta1 integrin cell surface interactions	2.65e-20	6.43e-18	39.43	19	65	0
syndecan_1_pathway	Syndecan-1-mediated signaling events	1.11e-18	1.89e-16	35.69	16	46	0
avb3_integrin_pathway	Integrins in angiogenesis	7.96e-18	8.65e-16	33.73	18	73	0
R-HSA-381426	Regulation of Insulin-like Growth Factor (IGF) transport and uptake by Insulin-like Growth Factor Binding Proteins (IGFBPs)	2.56e-11	1.23e-09	18.8	16	125	0
R-HSA-186797	Signaling by PDGF	7.68e-09	2.42e-07	13.07	10	58	0
R-HSA-909733	Interferon alpha/beta signaling	4.37e-08	1.19e-06	11.34	10	69	0
R-HSA-168256	Immune System	6.21e-07	1.28e-05	9.52	56	1996	0
WP3888_r90000	VEGFA-VEGFR2 Signaling Pathway	1.58e-06	3.1e-05	7.89	15	238	0
WP428_r94896	Wnt Signaling Pathway	6.82e-06	0.000113	6.36	10	118	0
WP3664_r94746	Regulation of Wnt/B-catenin Signaling by Small Molecule Compounds	0.000102	0.00112	3.56	4	18	0
R-HSA-168249	Innate Immune System	0.000123	0.00135	4.16	31	1053	0
WP4172_r96453	PI3K-Akt Signaling Pathway	0.000125	0.00135	3.64	15	345	0
hsa04151	PI3K-Akt signaling pathway - Homo sapiens (human)	0.000165	0.00172	3.37	15	354	0
R-HSA-1280215	Cytokine Signaling in Immune system	0.000173	0.00178	3.78	23	687	0
R-HSA-6785807	Interleukin-4 and Interleukin-13 signaling	1.17e-13	5.73e-12	23.57	22	108	2
R-HSA-1280215	Cytokine Signaling in Immune system	1.85e-13	8.32e-12	23.34	56	687	2
WP3888_r90000	VEGFA-VEGFR2 Signaling Pathway	4.36e-13	1.91e-11	22.33	31	238	2
hsa04668	TNF signaling pathway - Homo sapiens (human)	1.16e-10	4.42e-09	16.69	19	110	2
R-HSA-168256	Immune System	6.13e-10	2.19e-08	15.96	101	1996	2
R-HSA-6783783	Interleukin-10 signaling	2.97e-09	9.79e-08	13.39	12	47	2
WP236_r97606	Adipogenesis	1.57e-08	4.9e-07	11.83	18	131	2
myc_activpathway	Validated targets of C-MYC transcriptional activation	2.33e-08	7.01e-07	11.38	14	79	2
hsa04657	IL-17 signaling pathway - Homo sapiens (human)	2.78e-08	8.21e-07	11.22	15	93	2
hif1_tfpathway	HIF-1-alpha transcription factor network	1.47e-07	4.13e-06	9.53	12	65	2
il6_7pathway	IL6-mediated signaling events	2.61e-07	7.09e-06	8.94	10	45	2
hsa04064	NF-kappa B signaling pathway - Homo sapiens (human)	9.57e-06	0.000208	5.43	12	95	2
R-HSA-76002	Platelet activation, signaling and aggregation	9.9e-06	0.000212	5.55	21	262	2
cmyb_pathway	C-MYB transcription factor network	1.11e-05	0.00023	5.26	11	81	2
WP195_r89932	IL-1 signaling pathway	2.04e-05	0.000397	4.62	9	57	2
il2_pi3kpathway	IL2 signaling events mediated by PI3K	2.89e-05	0.000544	4.23	7	34	2
WP69_r97623	T-Cell antigen Receptor (TCR) Signaling Pathway	3.41e-05	0.000614	4.17	11	91	2
R-HSA-877300	Interferon gamma signaling	3.78e-05	0.000674	4.07	11	92	2
il23pathway	IL23-mediated signaling events	5.15e-05	0.000883	3.67	7	37	2
R-HSA-112411	MAPK1 (ERK2) activation	5.96e-05	0.00101	3.44	4	9	2
R-HSA-166166	MyD88-independent TLR4 cascade	8.19e-05	0.00134	3.32	11	100	2
WP254_r96952	Apoptosis	0.000107	0.00166	3.03	10	86	2
syndecan_1_pathway	Syndecan-1-mediated signaling events	1.88e-09	1.96e-06	14.36	10	46	3
integrin1_pathway	Beta1 integrin cell surface interactions	6.34e-08	1.66e-05	10.87	10	65	3
avb3_integrin_pathway	Integrins in angiogenesis	1.97e-07	4.12e-05	9.75	10	73	3
R-HSA-8874081	MET activates PTK2 signaling	3.19e-07	4.7e-05	9.22	7	30	3
R-HSA-1474244	Extracellular matrix organization	2.9e-09	2.64e-06	14.33	19	301	4
R-HSA-381426	Regulation of Insulin-like Growth Factor (IGF) transport and uptake by Insulin-like Growth Factor Binding Proteins (IGFBPs)	2.52e-07	0.000115	9.81	11	125	4
R-HSA-1474228	Degradation of the extracellular matrix	7.91e-07	0.00024	8.68	11	140	4
R-HSA-913531	Interferon Signaling	9.66e-42	4.09e-39	89.9	32	196	5
R-HSA-909733	Interferon alpha/beta signaling	1.26e-33	2.65e-31	71.21	21	69	5
R-HSA-1280215	Cytokine Signaling in Immune system	2.35e-30	3.32e-28	63.71	37	687	5
R-HSA-168256	Immune System	1.37e-20	1.45e-18	41.3	44	1996	5
R-HSA-877300	Interferon gamma signaling	5.29e-18	4.48e-16	35.24	14	92	5
WP619_r71168	Type II interferon signaling (IFNG)	6.07e-14	3.67e-12	25.89	9	37	5
R-HSA-1169408	ISG15 antiviral mechanism	1.1e-09	4.65e-08	16.1	8	71	5
R-HSA-168928	DDX58/IFIH1-mediated induction of interferon-alpha/beta	6.33e-08	2.43e-06	12.05	7	78	5
R-HSA-983169	Class I MHC mediated antigen processing & presentation	7.03e-06	0.000165	7.45	10	371	5
R-HSA-1236975	Antigen processing-Cross presentation	8.74e-05	0.00185	4.85	5	99	5
WP75_r96020	Toll-like Receptor Signaling Pathway	0.000105	0.00212	4.67	5	103	5
hsa04620	Toll-like receptor signaling pathway - Homo sapiens (human)	0.00011	0.00212	4.62	5	104	5
R-HSA-1280218	Adaptive Immune System	0.000628	0.00885	3.1	11	758	5
