## Supplemental Table 3 for "Exploring the tumor micro-environment in ovarian cancer histotypes and tumor sites"

### Sheet: Table S3A
Table S3A. Selected cluster markers for endothelial sub-populations
	p_val	avg_log2FC	pct.1	pct.2	p_val_adj	cluster	gene
ACKR1	5.75e-07	1.21729	0.45	0.258	0.022299	0	ACKR1
RACK1	8.96e-07	0.672252	0.737	0.649	0.034765	0	RACK1
CD74	1.23e-06	0.843539	0.673	0.505	0.047745	0	CD74

### Sheet: Table S3B
Table S3B. Selected enriched pathways for endothelial sub-populations
Table Name	Feature ID	Name	Data Source	In Query	In Test Set	Genes	P Value	Bayes	Cluster
GO Biological Process	GO:0016525	negative regulation of angiogenesis	UniProt-GOA	6	79	ANGPT2, COL4A2, HSPG2, PTPRM, RGCC, SPARC	1.06e-06	9.301	1
GO Biological Process	GO:0001525	angiogenesis	UniProt-GOA	8	222	ANGPT2, CALCRL, COL4A2, ESM1, FLT1, FMNL3, HSPG2, UNC5B	4.68e-06	7.874	1
GO Biological Process	GO:0030198	extracellular matrix organization	UniProt-GOA	7	191	COL4A1, COL4A2, HSPG2, ITGA1, LAMB1, SPARC, VWA1	1.7e-05	6.58	1
GO Biological Process	GO:0048514	blood vessel morphogenesis	UniProt-GOA	3	17	COL4A1, FLT1, SOS1	4.8e-05	5.463	1
