## Supplemental Table 4 for "Exploring the tumor micro-environment in ovarian cancer histotypes and tumor sites"

### Sheet: Table S4A
Table S4A: Cell type percentage split by site and T cell infiltration (left), and histotype (right).
	Site and T cell infiltration					Histotype
%	Metastatic High	Metastatic Low	Primary High	Primary Low	%	ClearCell	Endometrioid	HGSOC	LGSOC	MMMT	SOC
BC0	3.01091	1.17647	2.0111	0.312678	BC0	1.49024	0	1.99685	0.109111	0.834461	3.64201
BC1	4.37411	0.502152	0.0346741	0	BC1	0.0256937	0.0473934	3.31056	0.0545554	0.315742	2.06098
BC2	2.20484	0.301291	5.27046	0.54008	BC2	4.83042	0.853081	0.36784	0.163666	0.721696	3.41615
BC3	2.33523	0.35868	2.60055	0.241615	BC3	2.67215	0.42654	0.136626	2.78232	0.067659	3.78317
EN0	1.62399	0.989957	0.208044	0.938033	EN0	0.154162	0.616114	1.00893	1.20022	0.766802	3.02089
EN1	0.711238	0.946915	0.242718	0.86697	EN1	0.436793	1.23223	0.725171	0.981997	0.699143	0.931677
EP0	16.4296	20.2296	17.0943	18.8175	EP0	17.6773	11.2796	19.1067	17.7305	19.6888	18.9441
EP1	12.8615	12.8551	14.251	19.9972	EP1	15.4162	12.1327	10.7304	8.51064	25.4172	18.0407
EP2	7.76434	9.67001	10.5409	16.714	EP2	11.742	9.62085	11.5817	7.5832	16.396	5.11011
EP3	1.11427	2.56815	1.80305	2.41615	EP3	1.67009	0.331754	1.99685	0.436443	3.81146	1.58103
ES0	2.52489	2.33859	5.89459	2.10347	ES0	5.29291	2.27488	2.63794	1.14566	1.37573	3.02089
ES1	1.87293	2.29555	2.84327	2.61512	ES1	2.852	1.84834	3.14241	0.872886	1.35318	1.66573
ES2	0.936463	1.80775	1.49098	2.33087	ES2	1.43885	0.853081	2.71151	0.163666	1.17276	0.705816
ES3	0.758653	0.832138	0.554785	1.37862	ES3	0.513875	0.331754	1.82869	0	0.586378	0.225861
FB0	4.61119	8.09182	5.4785	4.71859	FB0	5.3443	5.16588	5.86442	10.9111	4.96166	4.17843
FB1	2.59602	6.57102	6.06796	6.23934	FB1	4.75334	10.9953	3.61534	9.60175	6.54037	1.80689
FB2	4.75344	4.73458	3.01664	1.79079	FB2	2.59507	1.75355	5.28639	5.07365	2.57104	2.71033
FB3	2.29967	3.25681	3.32871	1.67709	FB3	2.74923	1.4218	2.69049	5.6192	2.43572	0.875212
FB4	1.25652	2.71162	0.554785	0.59693	FB4	0.488181	0.189573	1.54493	1.80033	2.41317	1.214
FB5	0.308203	0.545194	0.589459	0.355316	FB5	0.436793	0.189573	0.504467	0.218221	0.631484	0.141163
MA0	5.34614	4.79197	2.6699	3.16941	MA0	3.08325	7.109	4.66632	6.71031	1.08254	5.64653
MA1	2.2404	0.846485	1.80305	3.61001	MA1	2.54368	12.3697	0.336311	0.654664	0.586378	3.50085
MA2	2.35894	2.5825	0.728155	1.05173	MA2	0.950668	2.98578	1.7341	4.36443	0.947226	2.45624
MA3	0.331911	0.200861	0.0346741	0.0284252	MA3	0.0513875	0	0.283762	0.109111	0.112765	0.254094
MS0	0.853485	2.08034	1.17892	1.90449	MS0	1.18191	4.69194	1.35575	1.80033	1.39829	0.451722
MS1	0.557136	1.96557	0.9362	1.29335	MS1	0.745118	5.35545	0.725171	2.5641	0.744249	0.310559
MS2	0.462304	1.11908	0.416089	1.49233	MS2	0.385406	1.99052	0.714661	2.29133	0.947226	0.705816
MS3	0.0711238	0.200861	0	0.142126	MS3	0	0.28436	0.147136	0.0545554	0.202977	0
NA	0.972025	0.25825	0	0.27004	NA	0.0256937	0	1.13505	0.163666	0.022553	0.169396
TC0	5.46468	0.918221	3.91817	0.525867	TC0	3.85406	1.23223	3.27903	1.96399	0.315742	3.86787
TC1	2.05073	1.033	2.21914	1.13701	TC1	2.62076	1.56398	1.27168	3.43699	0.405954	1.4681
TC2	2.88051	0.272597	0.832178	0.156339	TC2	0.61665	0.236967	1.93379	0.272777	0.067659	2.14568
TC3	1.31579	0.502152	0.832178	0.298465	TC3	0.770812	0.189573	1.00893	0.381888	0.270636	1.18577
TC4	0.746799	0.444763	0.554785	0.27004	TC4	0.590956	0.42654	0.620074	0.272777	0.135318	0.762281
TotalCells	8436	6970	2884	7036	TotalCells	3892	2110	9515	1833	4434	3542

### Sheet: Table S4B
Table S4B: t-test on cell lineage compositions by Site: Primary vs Metastatic and T cell infiltration: High vs Low.
Celltype	t	P.value	Group
EP	1.44161	0.166165	Primary
TC	-1.41799	0.175964	Primary
FB	-0.77237	0.44978	Primary
EN	-0.769813	0.451152	Primary
BC	-0.707945	0.488183	Primary
MS	0.478952	0.638476	Primary
MA	-0.335486	0.741759	Primary
ES	0.0707653	0.944422	Primary
TC	-5.49261	0.00105903	High Tinf
BC	-4.02859	0.00944737	High Tinf
MS	2.19258	0.0418626	High Tinf
EP	1.58634	0.134899	High Tinf
FB	1.18472	0.250932	High Tinf
EN	0.621322	0.550419	High Tinf
ES	0.00437753	0.996558	High Tinf
MA	0.00304915	0.997601	High Tinf

### Sheet: Table S4C
Table S4C: t-test on cell type compositions by Site: Primary vs Metastatic and Tinf: High vs Low.
Celltype	t	P.value	Group
FB4	-3.21483	0.00792219	Primary
FB2	-2.82053	0.0167116	Primary
MA3	-2.76536	0.0173898	Primary
EP2	2.40462	0.0278377	Primary
MA2	-2.20027	0.044241	Primary
TC3	-2.06807	0.0567608	Primary
BC0	-1.81969	0.0930764	Primary
TC2	-1.67091	0.126847	Primary
BC1	-1.60444	0.143078	Primary
MS2	1.45973	0.164942	Primary
TC4	-1.36474	0.188354	Primary
EN0	-1.30548	0.21155	Primary
NA.	-1.19771	0.256498	Primary
MS0	1.15078	0.266515	Primary
EP1	1.14313	0.267205	Primary
FB1	1.13661	0.269879	Primary
TC0	-0.93887	0.359613	Primary
MA0	-0.835529	0.413875	Primary
FB0	-0.802771	0.43279	Primary
BC2	0.782929	0.44793	Primary
FB5	-0.745307	0.466299	Primary
MA1	0.675872	0.513494	Primary
MS3	-0.648644	0.526611	Primary
MS1	-0.564079	0.581847	Primary
TC1	-0.388828	0.702362	Primary
BC3	-0.332798	0.743094	Primary
EP0	-0.245809	0.808472	Primary
ES2	0.218527	0.830232	Primary
FB3	0.194598	0.848519	Primary
ES0	-0.124743	0.902127	Primary
EP3	0.116306	0.908663	Primary
EN1	0.0970779	0.923779	Primary
ES1	0.0795795	0.937622	Primary
ES3	0.0192247	0.984863	Primary
TC0	-4.78772	0.00413331	High Tinf
MS2	2.99563	0.00907615	High Tinf
BC3	-2.54627	0.0490877	High Tinf
EP2	2.07333	0.0582973	High Tinf
MS0	1.97455	0.0645934	High Tinf
FB1	1.92621	0.0719276	High Tinf
FB0	1.88747	0.0774599	High Tinf
BC2	-2.14447	0.0840705	High Tinf
EP3	1.70011	0.105435	High Tinf
EP0	1.78132	0.106998	High Tinf
TC3	-1.82305	0.114613	High Tinf
MS3	1.6105	0.123777	High Tinf
TC2	-1.74973	0.139807	High Tinf
TC1	-1.62681	0.151616	High Tinf
EN1	1.50119	0.153505	High Tinf
ES2	1.24531	0.230307	High Tinf
BC0	-1.26626	0.254015	High Tinf
BC1	-1.17101	0.294066	High Tinf
ES0	-1.06184	0.321563	High Tinf
MA3	-1.03855	0.328802	High Tinf
ES3	0.950751	0.356663	High Tinf
MS1	0.838902	0.413743	High Tinf
FB5	0.76155	0.468106	High Tinf
TC4	-0.680134	0.511563	High Tinf
NA.	-0.56185	0.595555	High Tinf
FB4	0.460599	0.650978	High Tinf
FB3	-0.401332	0.695965	High Tinf
FB2	-0.377576	0.712665	High Tinf
MA0	0.310038	0.760529	High Tinf
EP1	-0.208398	0.83753	High Tinf
ES1	-0.103811	0.918417	High Tinf
MA2	-0.103083	0.920947	High Tinf
MA1	-0.0952435	0.925236	High Tinf
EN0	0.0202877	0.984401	High Tinf
